# Characterizing the properties of bisulfite sequencing data: maximizing power and sensitivity to identify between-group differences in DNA methylation

**DOI:** 10.1101/2021.01.22.427791

**Authors:** Dorothea Seiler Vellame, Isabel Castanho, Aisha Dahir, Jonathan Mill, Eilis Hannon

## Abstract

**Background:** The combination of sodium bisulfite treatment with highly-parallel sequencing is a common method for quantifying DNA methylation across the genome. The power to detect between-group differences in DNA methylation using bisulfite-sequencing approaches is influenced by both experimental (e.g. read depth, missing data and sample size) and biological (e.g. mean level of DNA methylation and difference between groups) parameters. There is, however, no consensus about the optimal thresholds for filtering bisulfite sequencing data with implications for the reproducibility of findings in epigenetic epidemiology.

**Results:** We used a large reduced representation bisulfite sequencing (RRBS) dataset to assess the distribution of read depth across DNA methylation sites and the extent of missing data. To investigate how various study variables influence power to identify DNA methylation differences between groups, we developed a framework for simulating bisulfite sequencing data. As expected, sequencing read depth, group size, and the magnitude of DNA methylation difference between groups all impacted upon statistical power. The influence on power was not dependent on one specific parameter, but reflected the combination of study-specific variables. As a resource to the community, we have developed a tool, POWEREDBiSeq, which utilizes our simulation framework to predict study-specific power for the identification of DNAm differences between groups, taking into account user-defined read depth filtering parameters and the minimum sample size per group.

**Conclusions:** Our data-driven approach highlights the importance of filtering bisulfite-sequencing data by minimum read depth and illustrates how the choice of threshold is influenced by the specific study design and the expected differences between groups being compared. The POWEREDBiSeq tool can help users identify the level of data filtering needed to optimize power and aims to improve the reproducibility of bisulfite sequencing studies.
