## Additional File 2 for "Characterizing the properties of bisulfite sequencing data: maximizing power and sensitivity to identify between-group differences in DNA methylation"

### Sheet: Additional File 2
File	Total Reads	Aligned Reads	Unaligned Reads	Ambiguously Aligned Reads	No Genomic Sequence	Total Cs	Methylated CpGs	Unmethylated CpGs	Methylated CpHs	Unmethylated CpHs	Methylated CHHs	Unmethylated CHHs
2605_A17_r1_trimmed_bismark_bt2.bam	41880099	30573692	3795509	7510898	0	389838307	14882627	77568966	562670	87481786	1212961	208129297
2605_A18_r1_trimmed_bismark_bt2.bam	40840556	27905983	4128664	8805909	0	342036958	18821083	56977682	612287	75962615	1310482	188352809
2605_A19_r1_trimmed_bismark_bt2.bam	38149633	28526024	3230934	6392675	0	368448377	12263056	76607141	500544	82890395	1080435	195106806
2605_A20_r1_trimmed_bismark_bt2.bam	39923463	27666915	4008499	8248049	0	347321060	16003011	63973258	577035	77713646	1185012	187869098
2605_A21_r1_trimmed_bismark_bt2.bam	41774444	28116006	4216628	9441810	0	341242424	20379081	53634899	650601	75501991	1405429	189670423
2605_A22_r1_trimmed_bismark_bt2.bam	39522963	26578881	3977077	8967005	0	322124399	19629372	49759134	605281	71392440	1286783	179451389
2605_A23_r1_trimmed_bismark_bt2.bam	38435933	26161761	3764542	8509630	0	320674525	17363433	53419299	561595	71350908	1163971	176815319
2605_A24_r1_trimmed_bismark_bt2.bam	29293342	19740284	2984647	6568411	0	239415233	14008573	38132075	441677	53031041	923893	132877974
2605_B17_r1_trimmed_bismark_bt2.bam	49445903	34425016	4802916	10217971	0	422263711	20749813	72708273	704177	93803260	1583159	232715029
2605_B18_r1_trimmed_bismark_bt2.bam	56432912	38651211	5454714	12326987	0	469285887	26472652	75488667	858774	104079909	1923803	260462082
2605_B20_r1_trimmed_bismark_bt2.bam	39251636	27131520	3679661	8440455	0	327318411	17915309	53558467	678100	72506974	1500004	181159557
2605_B21_r1_trimmed_bismark_bt2.bam	42804395	28838147	4125199	9841049	0	343789697	22058184	49815171	657144	75909828	1504274	193845096
2605_B22_r1_trimmed_bismark_bt2.bam	40142801	26872788	4074140	9195873	0	320308984	20657183	46467866	628086	70521890	1445905	180588054
2605_B23_r1_trimmed_bismark_bt2.bam	39281326	27043336	3613280	8624710	0	328652925	17495810	53877375	581787	72848664	1301427	182547862
2605_B24_r1_trimmed_bismark_bt2.bam	38111425	25802755	3687679	8620991	0	309617540	18340016	46958888	567278	68434046	1282890	174034422
2605_C17_r1_trimmed_bismark_bt2.bam	40845662	28858392	4106808	7880462	0	364034916	16768310	66402202	701164	81003395	1532098	197627747
2605_C18_r1_trimmed_bismark_bt2.bam	43610153	30253616	4679667	8676870	0	382105757	18898515	66379294	778014	84764285	1660717	209624932
2605_C19_r1_trimmed_bismark_bt2.bam	46982891	31601186	5170200	10211505	0	396735887	22374655	64700938	862960	87785213	1891638	219120483
2605_C20_r1_trimmed_bismark_bt2.bam	43701908	29881533	4704394	9115981	0	374061753	19067353	64145264	789810	82816246	1664211	205578869
2605_C21_r1_trimmed_bismark_bt2.bam	40149792	27509462	4211115	8429215	0	346823363	17695025	59728369	729723	77049951	1543280	190077015
2605_C22_r1_trimmed_bismark_bt2.bam	34733075	23441779	3779411	7511885	0	290458759	15995345	47102036	643721	64014946	1382123	161320588
2605_C23_r1_trimmed_bismark_bt2.bam	42000250	28927452	4471836	8600962	0	364030094	17722925	63769917	745009	80720430	1553834	199517979
2605_D17_r1_trimmed_bismark_bt2.bam	60399990	40221525	5926540	14251925	0	472161488	34032282	62388967	1093727	103852803	2554774	268238935
2605_D18_r1_trimmed_bismark_bt2.bam	40258231	28007709	3699046	8551476	0	336210766	18781835	54001325	670955	74591234	1495970	186669447
2605_D19_r1_trimmed_bismark_bt2.bam	41532105	30519981	3535381	7476743	0	378896244	15778374	71161530	676042	84882665	1495925	204901708
2605_D20_r1_trimmed_bismark_bt2.bam	39529355	27670777	3666246	8192332	0	342216041	16911587	60183285	680230	76199669	1486337	186754933
2605_D23_r1_trimmed_bismark_bt2.bam	43306624	29304944	4141819	9859861	0	346568262	22983810	49146826	773011	76532684	1775737	195356194
2605_E17_r1_trimmed_bismark_bt2.bam	50569776	35375485	4775531	10418760	0	428706419	22119147	71484585	840014	94936316	1900762	237425595
2605_E18_r1_trimmed_bismark_bt2.bam	49438556	35048186	4627471	9762899	0	428742587	20734888	74687837	824258	95092547	1844873	235558184
2605_E19_r1_trimmed_bismark_bt2.bam	41611870	30630275	3686645	7294950	0	385149284	14873090	74110772	673648	85989249	1519918	207982607
2605_E20_r1_trimmed_bismark_bt2.bam	48555567	33935710	4497139	10122718	0	412990359	21215151	69459611	798974	91613408	1765951	228137264
2605_E21_r1_trimmed_bismark_bt2.bam	39216076	27428068	3763298	8024710	0	333996088	16735983	57412984	644465	73939515	1438157	183824984
2605_E22_r1_trimmed_bismark_bt2.bam	39332856	27412307	3702352	8218197	0	328890486	18366276	52139557	676819	72606920	1510574	183590340
2605_F17_r1_trimmed_bismark_bt2.bam	36058814	25791027	3715691	6552096	0	298642917	15461956	50803677	537166	65737470	1284992	164817656
2605_F18_r1_trimmed_bismark_bt2.bam	46007974	31032876	5131600	9843498	0	344732246	25281166	44944992	758138	74799232	1895188	197053530
2605_F19_r1_trimmed_bismark_bt2.bam	43423424	29786406	4621873	9015145	0	337003751	21741494	49220727	679815	73764279	1627591	189969845
2605_F20_r1_trimmed_bismark_bt2.bam	51385356	35251741	5375082	10758533	0	403968339	25948246	59550897	828330	88613567	1967395	227059904
2605_F21_r1_trimmed_bismark_bt2.bam	58098364	39911326	6467430	11719608	0	460462144	27820734	71375093	903310	101259618	2098595	257004794
2605_F22_r1_trimmed_bismark_bt2.bam	36040200	25806904	3688198	6545098	0	303105418	15008006	52227920	548162	66910261	1264282	167146787
2605_F23_r1_trimmed_bismark_bt2.bam	36057904	24581716	3880848	7595340	0	275750522	18065987	39967906	568971	60151130	1357106	155639422
2605_F24_r1_trimmed_bismark_bt2.bam	40760452	28454831	4236981	8068640	0	329674062	18533468	52851041	635936	72517245	1503704	183632668
2605_G17_r1_trimmed_bismark_bt2.bam	56991435	38268316	5738485	12984634	0	457119460	30412696	63594038	892359	100914282	2079302	259226783
2605_G18_r1_trimmed_bismark_bt2.bam	40009124	27574638	3974730	8459756	0	334162358	18650143	53143089	604949	74005850	1344363	186413964
2605_G19_r1_trimmed_bismark_bt2.bam	35664370	25489141	3659247	6515982	0	319036638	13624022	59497952	493609	71236860	1088320	173095875
2605_G20_r1_trimmed_bismark_bt2.bam	40426822	28021106	4005234	8400482	0	348059806	17641230	59560399	601024	77479096	1342786	191435271
2605_G21_r1_trimmed_bismark_bt2.bam	36554575	26544241	3348950	6661384	0	334274866	13452697	63121261	507351	74677921	1142328	181373308
2605_G22_r1_trimmed_bismark_bt2.bam	33173424	23741348	3188779	6243297	0	296222627	13000560	54010198	469632	66039414	1042607	161660216
2605_G23_r1_trimmed_bismark_bt2.bam	39357183	28742647	3433682	7180854	0	363409105	14222885	69130389	539273	81513661	1218965	196783932
2605_G24_r1_trimmed_bismark_bt2.bam	36689068	24600208	3621071	8467789	0	292891592	20191685	39455097	585364	64708391	1387616	166563439
2605_H17_r1_trimmed_bismark_bt2.bam	38944878	26584455	3858916	8501507	0	317565574	18492234	49129418	657251	69945015	1453862	177887794
2605_H18_r1_trimmed_bismark_bt2.bam	40949091	27889527	4117805	8941759	0	333829454	19427761	51465951	676890	73647483	1519206	187092163
2605_H21_r1_trimmed_bismark_bt2.bam	35747744	25386000	3633619	6728125	0	300650895	14299120	52345924	462561	66546255	1054647	165942388
2605_H22_r1_trimmed_bismark_bt2.bam	32593940	24083208	2809405	5701327	0	302511675	11601796	58658697	528575	67797381	1177203	162748023
2605_H23_r1_trimmed_bismark_bt2.bam	44268506	30073459	4331362	9863685	0	363920961	22188071	55369513	675429	80723760	1552315	203411873
2605_H24_r1_trimmed_bismark_bt2.bam	54266000	36236129	5485124	12544747	0	433334450	28511046	62419457	868351	95689953	2013014	243832629
2605_I20_r1_trimmed_bismark_bt2.bam	48427654	31601649	5360400	11465605	0	386162300	25558529	55018367	932293	85034820	2031337	217586954
2605_J17_r1_trimmed_bismark_bt2.bam	40494488	28273878	3790196	8430414	0	343001200	18105109	57482068	691700	76120016	1559711	189042596
2605_J19_r1_trimmed_bismark_bt2.bam	40155376	26604086	4374308	9176982	0	299202997	21586177	38973905	585245	65297286	1427286	171333098
2605_J20_r1_trimmed_bismark_bt2.bam	48165426	31733559	5209242	11222625	0	362217823	26996573	46522103	720735	79355072	1676369	206946971
2605_J21_r1_trimmed_bismark_bt2.bam	64753886	42811874	7299447	14642565	0	489686813	33332047	69127219	937846	107312058	2162630	276815013
2605_J22_r1_trimmed_bismark_bt2.bam	30831563	20253154	3260535	7317874	0	226059700	17502490	27541288	448463	49228684	1054403	130284372
2605_J23_r1_trimmed_bismark_bt2.bam	27370506	17920098	3044675	6405733	0	199376092	15780118	24021500	414397	43415185	995855	114749037
2605_J24_r1_trimmed_bismark_bt2.bam	43592380	28803722	4703515	10085143	0	324887993	22879715	43549625	620818	70973149	1420380	185444306
2605_K17_r1_trimmed_bismark_bt2.bam	52293318	33024875	8461426	10807017	0	326625039	30823075	31287385	793917	68632178	1899888	193188596
2605_K18_r1_trimmed_bismark_bt2.bam	44322853	28335662	6827679	9159512	0	279699662	26398960	26628444	685333	58827247	1643809	165515869
2605_K19_r1_trimmed_bismark_bt2.bam	36737137	23448819	5590633	7697685	0	235711468	22344313	22311152	596669	49869106	1442103	139148125
2605_K20_r1_trimmed_bismark_bt2.bam	40104398	25652609	6501976	7949813	0	252730442	22272722	27050482	538138	53150262	1214113	148504725
2605_K21_r1_trimmed_bismark_bt2.bam	32369889	20775830	4814795	6779264	0	204226489	20110882	17889595	520573	42900638	1279124	121525677
2605_K23_r1_trimmed_bismark_bt2.bam	34762909	22145741	5417682	7199486	0	221581328	20214741	22492553	520150	46785269	1211270	130357345
2605_K24_r1_trimmed_bismark_bt2.bam	35301655	22612158	5320065	7369432	0	225726327	21713601	20665220	557010	47608343	1331260	133850893
2605_L17_r1_trimmed_bismark_bt2.bam	52730639	33453378	9481956	9795305	0	328458762	27136128	39106752	669516	68720742	1518677	191306947
2605_L18_r1_trimmed_bismark_bt2.bam	38983284	24662737	6700251	7620296	0	242292092	23033334	23251973	573942	50873133	1355891	143203819
2605_L19_r1_trimmed_bismark_bt2.bam	37683930	23937536	6580803	7165591	0	232301659	21426925	23678112	520348	48561147	1209958	136905169
2605_L21_r1_trimmed_bismark_bt2.bam	44918910	28262171	7791552	8865187	0	274213836	27304855	24616481	689125	57245985	1667327	162690063
2605_L22_r1_trimmed_bismark_bt2.bam	36364278	23070712	6096658	7196908	0	226495084	21811744	21073536	523805	47620864	1200746	134264389
2605_L23_r1_trimmed_bismark_bt2.bam	32357159	20478143	5464711	6414305	0	198541871	19470677	18017055	492757	41532309	1185226	117843847
2605_L24_r1_trimmed_bismark_bt2.bam	40112977	25428061	6938864	7746052	0	247373704	22949274	24621254	563977	51783388	1314981	146140830
2605_M17_r1_trimmed_bismark_bt2.bam	36560772	23533306	4508753	8518713	0	256955680	20690990	30337618	622991	55890350	1389078	148024653
2605_M18_r1_trimmed_bismark_bt2.bam	38587833	24665293	4804586	9117954	0	268788815	22795125	28812653	683609	58390342	1502197	156604889
2605_M19_r1_trimmed_bismark_bt2.bam	31448423	20000578	3916625	7531220	0	219492675	17919295	25109654	562224	47780779	1235897	126884826
2605_M20_r1_trimmed_bismark_bt2.bam	40896857	26392694	4686817	9817346	0	298737933	23566478	35329140	712035	65755394	1475214	171899672
2605_M21_r1_trimmed_bismark_bt2.bam	40684607	26215897	4695388	9773322	0	294430007	22784600	35387773	741084	64695027	1621428	169200095
2605_M22_r1_trimmed_bismark_bt2.bam	31708133	20512022	3691651	7504460	0	227186422	18381871	25994689	582027	49688178	1302483	131237174
2605_M23_r1_trimmed_bismark_bt2.bam	27232403	17666663	3211724	6354016	0	195946650	15197699	23851743	491399	42865731	1092056	112448022
2605_M24_r1_trimmed_bismark_bt2.bam	33642028	21742961	3756040	8143027	0	241622992	20542992	25642217	636159	52986460	1430862	140384302
2605_N24_r1_trimmed_bismark_bt2.bam	34616573	22128095	5510762	6977716	0	219175721	18794446	24217698	458918	46090019	1034387	128580253
2605_O18_r1_trimmed_bismark_bt2.bam	38666144	25000247	5757222	7908675	0	258940376	21689148	29429369	590111	55138559	1336021	150757168
2605_O19_r1_trimmed_bismark_bt2.bam	36475897	23452070	5416477	7607350	0	247323422	20421267	28997118	574202	52904719	1313476	143112640
2605_O20_r1_trimmed_bismark_bt2.bam	45687986	29251620	6965362	9471004	0	303355253	26027340	33875505	698605	64595787	1574045	176583971
2605_O21_r1_trimmed_bismark_bt2.bam	36930614	23708955	5610643	7611016	0	244418046	20568025	28138385	555798	51860445	1248396	142046997
2605_O22_r1_trimmed_bismark_bt2.bam	33480166	21535284	4917711	7027171	0	223676222	19882156	23455305	523757	47668982	1182830	130963192
2605_O23_r1_trimmed_bismark_bt2.bam	39364157	25358514	5645904	8359739	0	262701433	23864651	26745612	682883	55877350	1635205	153895732
2605_O24_r1_trimmed_bismark_bt2.bam	40365543	25988227	5781749	8595567	0	271857611	24217852	28495619	617776	58171593	1359709	158995062
2605_P17_r1_trimmed_bismark_bt2.bam	54391187	35046831	7430253	11914103	0	383936364	27965387	52133313	850729	83280750	1839556	217866629
2605_P18_r1_trimmed_bismark_bt2.bam	39604500	25933028	5369193	8302279	0	286296227	18936159	42162047	586745	62183346	1267772	161160158
2605_P19_r1_trimmed_bismark_bt2.bam	38396979	24796624	5381245	8219110	0	269542503	19947530	36235417	594754	58294061	1280861	153189880
2605_P20_r1_trimmed_bismark_bt2.bam	42984319	27654840	5664124	9665355	0	306047281	21857273	41985588	663577	66780707	1394949	173365187
2605_P21_r1_trimmed_bismark_bt2.bam	34968374	22607951	4691606	7668817	0	245675891	18261120	32664946	545425	53166599	1177660	139860141
2605_P22_r1_trimmed_bismark_bt2.bam	36191048	23441433	4624068	8125547	0	255645496	21129423	29967056	587446	55608880	1262565	147090126
2605_P23_r1_trimmed_bismark_bt2.bam	43204658	30955559	5071930	7177169	0	367875147	15083869	69234423	581985	81970249	1247507	199757114
2605_P24_r1_trimmed_bismark_bt2.bam	45844641	29724020	5853897	10266724	0	323526671	24959376	40825163	743009	70292761	1632949	185073413
2605_Q17_r1_trimmed_bismark_bt2.bam	50082775	31987334	9777682	8317759	0	322247875	23455008	44120253	594478	68036680	1352551	184688905
2605_Q18_r1_trimmed_bismark_bt2.bam	41111464	25639180	7785282	7687002	0	250013750	22850362	25384837	542261	52227693	1252453	147756144
2605_Q19_r1_trimmed_bismark_bt2.bam	37153947	23169305	7136320	6848322	0	225579064	19921812	24651661	474926	47095604	1089536	132345525
2605_Q20_r1_trimmed_bismark_bt2.bam	48448135	30617324	8547080	9283731	0	298198834	28008875	29286577	641598	62517329	1447231	176297224
2605_Q21_r1_trimmed_bismark_bt2.bam	41967258	26366404	7621142	7979712	0	256468809	23609509	26058436	567671	53757129	1321605	151154459
2605_Q22_r1_trimmed_bismark_bt2.bam	39019644	24394370	7479370	7145904	0	239431441	20399203	27342060	488792	50115273	1098403	139987710
2605_Q23_r1_trimmed_bismark_bt2.bam	36722207	23277320	6964438	6480449	0	230538726	18436174	28683474	451995	48462057	1021830	133483196
2605_Q24_r1_trimmed_bismark_bt2.bam	46948240	29333258	8682789	8932193	0	285636107	26426304	28997330	646798	59778437	1516669	168270569
2605_S17_r1_trimmed_bismark_bt2.bam	51905516	34072598	7550954	10281964	0	361369387	25043455	50318660	767780	77532400	1712611	205994481
2605_S18_r1_trimmed_bismark_bt2.bam	48383714	31392247	6724426	10267041	0	324553595	28081365	35064749	806667	69336609	1846738	189417467
2605_S19_r1_trimmed_bismark_bt2.bam	38277931	24780565	5239546	8257820	0	259110083	21968563	28856419	663212	55466162	1530966	150624761
2605_S20_r1_trimmed_bismark_bt2.bam	41081378	26737922	5901654	8441802	0	277550643	23210112	31719756	665765	59374722	1495277	161085011
2605_S21_r1_trimmed_bismark_bt2.bam	35177820	22806826	5162894	7208100	0	234364281	18996446	27889622	547368	49802442	1224331	135904072
2605_S22_r1_trimmed_bismark_bt2.bam	32736906	21324700	4415513	6996693	0	220960197	19195910	23621819	537781	47215676	1216477	129172534
2605_S23_r1_trimmed_bismark_bt2.bam	40209977	26154937	5446167	8608873	0	269417591	23404993	29067157	682111	57414986	1556642	157291702
2605_S24_r1_trimmed_bismark_bt2.bam	38495536	25051742	5508137	7935657	0	261959916	21072345	31427820	596048	56032095	1296559	151535049
2605_T17_r1_trimmed_bismark_bt2.bam	53703606	34927963	7946309	10829334	0	373437419	25449000	53142643	792761	80390206	1776087	211886722
2605_T18_r1_trimmed_bismark_bt2.bam	50436064	32717544	7212502	10506018	0	336507301	28247462	38423880	778586	71745840	1748894	195562639
2605_T19_r1_trimmed_bismark_bt2.bam	37989252	24654077	5373241	7961934	0	251677674	20672183	29430042	576275	53502056	1294985	146202133
2605_T20_r1_trimmed_bismark_bt2.bam	48571382	31351343	6418446	10801593	0	329243666	27901436	36482777	815023	70752149	1825847	191466434
2605_T21_r1_trimmed_bismark_bt2.bam	39896409	25897882	5598217	8400310	0	267037446	21658141	31728676	624123	56892673	1409108	154724725
2605_T22_r1_trimmed_bismark_bt2.bam	36249811	23565243	4830538	7854030	0	244310133	22232518	24379342	617613	52339542	1409348	143331770
2605_T23_r1_trimmed_bismark_bt2.bam	36313314	25075295	4740966	6497053	0	279749478	14676328	46564779	516381	61317443	1150588	155523959
2605_T24_r1_trimmed_bismark_bt2.bam	39799603	25832402	5606111	8361090	0	269134926	21067999	33295837	612025	57751579	1354742	155052744
